# Mild neonatal hypoxia disrupts adult hippocampal learning and memory and is associated with CK2-mediated dysregulation of synaptic calcium-activated potassium channel KCNN2

**DOI:** 10.1101/2024.07.10.602558

**Authors:** Art Riddle, Taasin Srivastava, Kang Wang, Eduardo Tellez, Hanna O’Neill, Xi Gong, Abigail O’Niel, Jaden A Bell, Jacob Raber, Matthew Lattal, James Maylie, Stephen A. Back

**Affiliations:** Oregon Health & Science University, Department of Pediatrics; Behavioral Neuroscience; Obstetrics and Gynecology

## Abstract

**Objective:** Although nearly half of preterm survivors display persistent neurobehavioral dysfunction including memory impairment without overt gray matter injury, the underlying mechanisms of neuronal or glial dysfunction, and their relationship to commonly observed cerebral white matter injury are unclear. We developed a mouse model to test the hypothesis that mild hypoxia during preterm equivalence is sufficient to persistently disrupt hippocampal neuronal maturation related to adult cellular mechanisms of learning and memory.

Methods: Neonatal (P2) mice were exposed to mild hypoxia (8%O_2_) for 30 min and evaluated for acute injury responses or survived until adulthood for assessment of learning and memory and hippocampal neurodevelopment.

**Results:** Neonatal mild hypoxia resulted in clinically relevant oxygen desaturation and tachycardia without bradycardia and was not accompanied by cerebral gray or white matter injury. Neonatal hypoxia exposure was sufficient to cause hippocampal learning and memory deficits and abnormal maturation of CA1 neurons that persisted into adulthood. This was accompanied by reduced hippocampal CA3-CA1 synaptic strength and LTP and reduced synaptic activity of calcium-sensitive SK2 channels, key regulators of spike timing dependent neuroplasticity, including LTP. Structural illumination microscopy revealed reduced synaptic density, but intact SK2 localization at the synapse. Persistent loss of SK2 activity was mediated by altered casein kinase 2 (CK2) signaling.

**Interpretation:** Clinically relevant mild hypoxic exposure in the neonatal mouse is sufficient to produce morphometric and functional disturbances in hippocampal neuronal maturation independently of white matter injury. Additionally, we describe a novel persistent mechanism of potassium channel dysregulation after neonatal hypoxia. Collectively our findings suggest an unexplored explanation for the broad spectrum of neurobehavioral, cognitive and learning disabilities that paradoxically persist into adulthood without overt gray matter injury after preterm birth.
