## Supplementary material for "Mild neonatal hypoxia disrupts adult hippocampal learning and memory and is associated with CK2-mediated dysregulation of synaptic calcium-activated potassium channel KCNN2": Antibody list

### Sheet: Sheet1
Immunohistochemical antibodies
Primary				Secondary
antigen	host	dilution	source	antigen	dilution	source
O4	mouse	1:500	gift from Dr. Steven E. Pfeiffer, University of Connecticut Medical School, Farmington, CT	FITC anti-rabbit	1:500	#111-095-003, Jackson Immunoresearch Lab, West Grove, PA
Olig2	rabbit	1:5000	#AB9610, Millipore, Burlington, MA	RRX anti-rabbit	1:500	#111-295-045, Jackson Immunoresearch Lab, West Grove, PA
MBP	rabbit	1:500	#AB40390, abcam, Cambridge, UK	FITC anti-mouse	1:500	#115-095-071, Jackson Immunoresearch Lab, West Grove, PA
AC-3	rabbit	1:1000	#9661B; Cell Signaling Technology, Danvers, MA	RRX anti-mouse	1:500	#115-295-062, Jackson Immunoresearch Lab, West Grove, PA
Iba1	mouse	1:500	#019-19741; Wako Chemicals, Richmond, VA	FITC anti-mouse	1:500	#115-095-020, Jackson Immunoresearch Lab, West Grove, PA
GFAP	rabbit	1:500	#MAB360, Millipore, Burlington, MA	Texas Red anti-mouse	1:500	#TI-2020, Vector Labs, Newark, CA
Sox9	rabbit	1:500	#AB5535, Millipore, Burlington, MA
NeuN	mouse	1:500	#MAB377, Millipore, Burlington, MA
SMI312	mouse	1:500	#837904, BioLegend, San Diego, CA
phospho Thr79, Ser81 calmodulin	rabbit	1:50	#PA5-37503, Invitrogen, Waltham, MA
PSD95	mouse	1:200	#NB300-556, Novus Biologicals
SK2	rabbit	1:200	polyclonal aginst C-terminal sequence ETQMENYDKHVTYNAE courtesy of Watanabe Lab, Baltimore, MD
Hoechst 3342	counterstain	1:1000	#H3570, Invitrogen, Waltham, MA
Western blot antibodies
Primary				Secondary
antigen	host	dilution	source	antigen	dilution	source
GluA1	rabbit	1:200	#AGC-004, Alomone Labs, Jerusalem, Israel	IR680	1:20,000	#610-144-003, Rockland Immunochemicals, Royersford, PA
GluA2	rabbit	1:200	#AGC-005, Alomone Labs, Jerusalem, Israel	IR800	1:20,000	#18-4516-32, Rockland Immunochemicals, Royersford, PA
GluN2A	rabbit	1:600	#AGC-002, Alomone Labs, Jerusalem, Israel
GluN2B	rabbit	1:600	#AGC-003, Alomone Labs, Jerusalem, Israel
b-actin	mouse	1:5000	#3700, Cell Signaling Technologies, Danvers, MA
